# Epigenetic dysregulation of metabolic programs mediates liposarcoma cell plasticity

**DOI:** 10.1101/2025.01.20.633920

**Authors:** Erica M. Pimenta, Amanda E. Garza, Sabrina Y. Camp, Jihye Park, Samantha E. Hoffman, Laura Valderrábano, Jingxin Fu, Kevin Bi, Julie Karam, Breanna M. Titchen, Melin J. Khandekar, Erin Shannon, Yun Jee Kang, Anwesha Nag, Aaron R. Thorner, Chandrajit P. Raut, Jason L. Hornick, Priscilla Merriam, Nicole L. Solimini, Suzanne George, George D. Demetri, Eliezer M. Van Allen

## Abstract

Sarcomas are rare connective tissue cancers thought to arise from aberrant mesenchymal stem cell (MSC) differentiation. Liposarcoma (LPS) holds valuable insights into dysfunctional differentiation given its well- and dedifferentiated histologic subtypes (WDLPS, DDLPS). Despite well-established differences in histology and clinical behavior, the molecular pathways underlying each subtype are poorly understood. Here, we performed single-nucleus multiome sequencing and spatial profiling on carefully curated human LPS samples and found defects in adipocyte-specific differentiation within LPS. Loss of insulin-like growth factor 1 (IGF1) and gain of cellular programs related to early mesenchymal development and glucagon-like peptide-1 (GLP-1)-induced insulin secretion are primary features of DDLPS. IGF1 loss was associated with worse overall survival in LPS patients. Through *in vitro* stimulation of the IGF1 pathway, we identified that DDLPS cells are deficient in the adipose-specific PPARG isoform 2 (PPARG2). Defects in IGF1/PPARG2 signaling in DDLPS led to a block in differentiation that could not be fully overcome with the addition of exogenous IGF1 or the pro-adipogenic agonists to PPARG and GLP-1. However, we noted upregulation of the IGF1 receptor (IGF1R) in the setting of IGF1 deficiency, which promoted sensitivity to an IGF1R-targeted antibody-drug conjugate that may serve as a novel therapeutic strategy in LPS. In summary, lineage-specific defects in adipogenesis drive dedifferentiation in LPS and may translate into selective therapeutic targeting in this disease.
