## Supplemental Tables for "Epigenetic dysregulation of metabolic programs mediates liposarcoma cell plasticity"

### Sheet: Table information
Supplementary Table Information
Table S1. WDLPS vs DDLPS DEGs
Differentiatlly expressed genes (DEGs) derived using scanpy's rank_genes_groups function (groupby = 'pathology', method = 'wilcoxon') between WDLPS and DDLPS tumor cells. Genes ranked by Wilcoxon rank sum score, in descending order (ie, the most statistically singificant gene ranked first).
Table S2. cNMF usage programs
Genes involved in usage programs derived from cNMF analysis of WDLPS and DDLPS tumor cells, ranked by relative weight of contribution to the program. Seven total usage programs identified, represented as numerical values 1-7. Biological protperties associated with usage program genes identified in second row and were derived from GSEA overlap analysis of the 200 genes identified within each progr…

### Sheet: Table S1. WDLPS vs DDLPS DEGs
	DDLPS	WDLPS
0	COL1A2	NAV3
1	COL1A1	MAN1A1
2	COL3A1	HIPK3
3	KCNB2	ANXA1
4	IGF1R	CELF2
5	DLGAP1	IRAK3
6	SGCZ	ZBTB16
7	PLCB1	EGFR
8	PDE4D	ANKRD12
9	NCKAP5	SYNE1
10	EDIL3	IGF2BP2
11	GALNT17	ARHGAP26
12	ADGRB3	FOS
13	LINC02251	DLG2
14	LUZP2	NFATC2
15	MSR1	EMP1
16	AC011586.2	FOXO1
17	AC022523.1	CYTH3
18	ADAMTS5	GHR
19	LRRC28	FNDC3B
20	HMGA2	CCNL1
21	SLC16A7	ATP1A1
22	MT-CO1	SIK3
23	MT-ATP6	TUBB6
24	CNOT2	TSC22D2
25	THSD4	ACACB
26	ZNF536	LRP1B
27	MT-CO3	SLIT3
28	SDK1	LMNA
29	DCN	MED13L
30	FBN2	PER2
31	ROBO2	UTP20
32	PRKG1	SIK2
33	GALNT13	WSB1
34	RAP1B	SPRED1
35	KLHL13	ELF1
36	PCDH7	CCN1
37	KCNMB4	IGF1
38	MT-CO2	PTPN11
39	TTC23	MALAT1
40	DKK 2.00	PICALM
41	SPARC	MAML2
42	PRUNE2	DDX5
43	HLA-B	FOSB
44	RAB23	SLC19A2
45	SPPL3	BMPER
46	ZFPM2	MAP4
47	ARHGAP6	DCLK1
48	CNTN4	RFX2
49	MMP16	MGST1
50	CALD1	STAT3
51	GRIK1	PPARG
52	LPP	CSAD
53	AC090825.1	PID1
54	IL1RAPL1	PRICKLE2
55	FGF13	EYA4
56	TMSB4X	KIAA1217
57	TAFA2	CRY1
58	SEMA3C	ARIH1
59	ANAPC5	MYOF
60	TBCK	YAP1
61	TPM4	CD36
62	STOX2	TSHZ2
63	ACTA2	RHEB
64	NR2F2	AP002518.2
65	KCND2	TAF1D
66	RPL13A	GBE1
67	CDK6	RNF19A
68	TERT	PARD3
69	ITPR1	DDX21
70	VPS13B	NUP98
71	CCDC144NL-AS1	ZDHHC17
72	EXT1	MIR100HG
73	SMOC2	JUN
74	TIMP2	PSME4
75	RPS15	NUP153
76	NECTIN3-AS1	TRA2B
77	PTH2R	FAM214A
78	STK32B	FOXO3
79	GRIK2	UBAP1
80	MT-ND4	ANK2
81	MT-CYB	KHDRBS3
82	ARHGAP15	UBR4
83	SLIT2	CHD1
84	B2M	TMEM132C
85	SLC8A1	TIPARP
86	RNF150	AFF4
87	DOK6	VPS13D
88	RPLP1	RTN4
89	TPM1	ADAM17
90	KDM2B	ELL2
91	EPHA7	FKBP5
92	FTL	HNRNPC
93	EEF1A1	EGR1
94	NREP	RAB3IP
95	DST	ARHGEF12
96	RPS3A	DLC1
97	CAND1	VIM
98	FN1	TRIP12
99	RPL18A	LAMC1
100	RBPJ	ADAMTSL4-AS1

### Sheet: Table S2. cNMF usage programs
usage program	1	2	3	4	5	6	7
biological name	Early development	Ribosome-high	Insulin-mediated adipogenesis	Mucle/fibroblast	Hedgehod/wnt	TNFA/VEGF	Inflammatory
0	LINC02384	EEF1A1	NAV3	MYH11	FBXW8	LEMD3	F13A1
1	IFNG-AS1	MT-CO1	AC090679.2	CARMN	AC008083.2	MED14	NR4A3
2	PLAGL1	RPL13	PPFIA2	LINC00578	TESC	AL807742.1	RBM47
3	WASHC4	RPL13A	MAN1A1	ACTN1	PPHLN1	MON2	CD86
4	MYRFL	SPARC	OSBPL8	LINC01411	DRAM1	MSRB3	CD83
5	LINC02821	RPLP1	IGF2BP2	ACTG2	UHRF1BP1L	NELL2	SRGN
6	AL358134.1	RPS3A	AC073569.2	MYLK	MED13L	CBX5	ATP1B3
7	APPL2	RPS4X	HIPK3	SYNPO2	R3HDM2	LINC02220	MRC1
8	AC007368.1	RPL11	P3H2	SLC35F4	AC127164.1	LINC02389	SAMSN1
9	LINC02359	RPS2	NAP1L1	TPM2	ADAMTS20	TSPAN7	PTPRC
10	CTNNA2	RPS12	AC090015.1	PDLIM5	MARS	GRIP1	FRMD4B
11	SLC41A2	RPS8	SYT1	ADGRL3	CMKLR1	CNKSR2	NR4A2
12	RAB21	RPS11	AC020637.1	FLNA	DCN	SLC38A2	MCL1
13	EBF2	RPL17	ACACB	DMD	AC008083.3	SCAT2	STX17-AS1
14	PCDH15	RPL7	IRAK3	RYR2	STAT6	AC090403.1	RASGEF1B
15	TBC1D15	RPL10	CELF2	AOPEP	C12orf75	ATP6AP2	NLRP3
16	FRS2	RPL41	LNCOG	MRVI1	COL11A1	AC011246.1	MS4A7
17	ZFC3H1	FTL	NFATC2	MACF1	AC079907.2	MDM2	CD163L1
18	ABCA10	RPS24	GBE1	BMPR1B	ARHGAP9	PHC2	TFRC
19	SPATA16	RPL3	PTPRQ	ACTA2	BEST3	ITGA5	LCP2
20	LAMA2	TMSB4X	GHR	SORBS1	SCYL2	ZC3HAV1	ADAMTSL4-AS1
21	NEGR1	RPS27A	KCNC2	JPH2	LRRC52-AS1	AC106799.2	AOAH
22	IL26	RPS18	TIPARP	RXFP1	AC079384.1	AL117329.1	CD1C
23	LINC02444	RPS14	EGFR	TPM1	EPHA3	LINC02231	NAMPT
24	ZFPM2	COL3A1	CCDC59	SLMAP	HMGA2-AS1	GRB10	CD69
25	SGCZ	RPL34	AC091534.1	MYH9	LTA4H	LINC01915	DOCK2
26	HYMAI	RPS6	LRP1B	CACNA1C	AC126177.3	GK	RBPJ
27	GULP1	RPS23	MGST1	LINC00558	PCED1B	COP 1	AC002059.1
28	ALDH1L2	RPL7A	EMP1	LPP	COL8A1	REV3L	MCTP1
29	C5orf17	RPL8	CD36	GABBR2	AC020656.2	ATF1	TGFBI
30	UST	RPL27A	FOXN3	AL035401.1	DEPDC4	LINC01479	RAB31
31	SHPRH	RPL18	SYNE1	LMOD1	RBMS2	AL596087.2	CLEC7A
32	C12orf45	RPL15	SLC19A2	CNN1	XPOT	MAP4K4	SYK
33	FILIP1	RPL30	TMEM132C	PLXNA4	POP5	HOTAIR	SAT1
34	AC011586.2	RPL9	C18orf25	KRT17	PCED1B-AS1	IFI44	NR4A1
35	SSH1	RPS20	METTL25	MYOCD	ATF7	SLC11A2	CD44
36	MSR1	RPL28	GLIS3	RASL12	PWP1	FYN	SLCO2B1
37	LINC02251	RPL19	PPARG	DGKG	MGP	PDK3	ADAMTS4
38	MMP16	RPL18A	SIK2	LINC01580	CDH11	AC008014.1	IKZF1
39	KCNB2	RPL5	FOXO1	SYNM	FGD6	AC122685.1	FAM107B
40	ABCA8	RPS3	COBLL1	CDH13	ANKS1B	ZNF521	CEMIP2
41	KLHL13	TMSB10	ZBTB16	WFDC10B	CFH	LINC01239	FLI1
42	AC022523.1	RPL37A	MLIP	MAOB	BICC1	WARS	ATP8B4
43	ABCA6	TPT1	ARHGAP26	KBTBD12	ITGBL1	USP9Y	HPGDS
44	SPPL3	FTH1	AF123462.1	ADCY5	ACTR6	RABGAP1L	PTPRE
45	ARHGAP6	COL1A2	EYA4	AC113386.1	NTN4	IFIT2	FAM20A
46	SLC16A7	RPS9	FBXO42	MYL9	CCN3	FRAS1	TNS3
47	EYA2	RPS16	ZDHHC17	CNTNAP3	RUNX2	AC068408.2	PLAUR
48	ABCA9	CST3	TSC22D2	TAGLN	HHIP	SNED1	STK17B
49	TRIO	RPL14	AC073525.1	SLC24A3	PTCH1	PRKY	HPGD
50	CREB5	RPL32	DPYD	DGKI	AC011313.1	SLC39A8	DOCK8
51	KSR2	RPS19	ELF1	MAGI1	AC130895.1	SFT2D2	CD74
52	XIST	RPLP0	ATP1A1	CALD1	TMEM59	IFI44L	UAP1
53	MIR99AHG	CD63	PER2	CYFIP2	CCN2	SLC5A4	ELMO1
54	SASH1	RPL23	LINC00598	WFDC3	AC138627.1	AC026124.1	MEF2C
55	PLCB1	RPL26	PICALM	CSRP1	VMP1	PRRX1	TBXAS1
56	ADAMTS5	VIM	AC090023.2	FAM155A	FAP	SOD2	SOCS3
57	PLEKHG1	RPS15A	FOSB	2024-03-01	SAMD4A	PRRC2C	SYTL3
58	RAP1B	RPS15	CYTH3	THSD4	PTN	ZBTB8OS	LYN
59	ROBO2	RPL39	FKBP5	AKAP6	LEF1	COPZ1	RNF144B
60	EBF1	OS9	PDE3B	LMO1	DCTN2	IGF2BP3	CR1
61	PTPRD	RPL29	PCDH9	P2RX1	LINC02257	PTGER3	GNG2
62	PRKG1	RPL10A	RFX2	AC079793.1	LY9	RBBP4	SLC2A3
63	IGF1R	CDK4	MALAT1	BRINP1	LINC01705	PRG4	ST8SIA4
64	DLGAP1	MT-ND1	FOXO3	CDH6	SLC39A5	UTY	MCTP1-AS1
65	VEGFC	RPS28	GRID2	SGIP1	SFRP4	KDM7A	MERTK
66	FGF13	RPL35A	C8orf34	SPECC1	MYBPC1	HNRNPA1	MPPED2
67	GALNT17	RPS7	IL1RAP	PRUNE2	PLXDC2	CHST9	CPEB4
68	ADGRL2	RPL37	PTPRR	SORBS2	RBM20	PRKD1	STAB1
69	LRRC28	COL1A1	TSHR	ESRRB	SULF1	XAF1	ALOX5
70	IFNG	RPS5	ZNHIT6	STXBP5L	VEZT	CLASP1	ITPR2
71	AC022325.2	RPL12	FNDC3B	CNTNAP3B	GRM7	LINC00278	PRKCB
72	VPS13B	H3F3A	DCLK1	MIR4435-2HG	AC062004.1	YARS	FCGR2A
73	SRP54	RPS13	RTN4	ITGA1	GLI1	ACTR3	ADAMTS18
74	RAB3IP	RPS25	ELL2	A2M	FREM1	LSAMP	CCL4
75	ANAPC5	RPL24	UTP20	NUBPL	RNF144A	HELB	AREG
76	DOK6	RPL21	PARD3	ZNF433-AS1	IGFBP7	GPD2	EPAS1
77	FAM198B-AS1	RACK1	DLG2	RANBP17	PCBP2	LIMS1	C2CD4B
78	STK3	MT-CO3	GAREM1	ADAM19	SEMA6D	RC3H1	NEAT1
79	AC025159.1	B2M	LMNA	SUGCT	PIK3R1	MX2	FCHSD2
80	WIF1	PTMA	ROCK2	CCDC190	LRP1B	RNF19B	PIK3R5
81	ARHGAP10	ACTG1	AC007262.2	DSTN	SCUBE3	AC092691.1	AL163541.1
82	PDGFRA	MYL6	COL4A5	SPEG	AC023509.6	KIFAP3	JUNB
83	POLR3B	EEF1G	AC069437.1	BCL11B	JAK2	OAF	RILPL2
84	TARID	RPS27	TLN2	DTNA	LINC01655	KYNU	VAV3
85	ADGRB3	NACA	ANXA2	GAS6	LAMP5	IFIT3	TLR2
86	TTC23	UBA52	AC078820.2	LINC00670	CALCOCO1	BCLAF3	AC020916.1
87	PCDH7	MT-ND4	AC090709.1	AC099560.1	MBD6	PLA2G2A	LAPTM5
88	GRIK1	RPL36A	LPL	FHL5	ANO6	USP53	IL18R1
89	AL590867.1	RPL27	COL24A1	LINC01435	FAT1	AC107223.1	ACSL1
90	AC124254.2	RPS17	FAM214A	WFDC1	ARHGEF26	PTPRT	INPP5D
91	ROBO1	RPL23A	CCNL1	CHSY3	NRP1	NAV1	FPR3
92	DCBLD2	RPSA	TUBB6	PLD5	HAPLN1	GLI2	HDC
93	ADAMTSL3	RPL35	IL6ST	TNS1	HS3ST3A1	TYMP	RGS13
94	TFPI	CD81	HK2	NTF3	ALCAM	SLC12A7	LGMN
95	AC069439.2	MT-CYB	TRA2B	CASQ2	PRDM4	BIN1	CXCL2
96	FIGN	UBC	CPSF6	SYNE2	GLS2	ABL2	ZNF331
97	TSHZ2	MT-ND2	EYA1	RASSF3	CACNA1D	AL021937.3	LYVE1
98	NID1	IGFBP5	SPRED1	NPTN	FOXC2	B4GALT5	SIPA1L1
99	NR2F2-AS1	RPL22	MIR137HG	AL139220.2	PRICKLE1	AL096854.1	CHSY1
100	TMEM120B	RPL36	PRICKLE2	CDH8	BHLHE41	MKRN3	NFKBID
101	ZC2HC1B	ITM2B	PTPRG	AC013565.1	NDC1	LPCAT2	MS4A4E
102	AL445426.1	RPL31	GPAM	DNAH11	F3	RXRG	HLA-DRA
103	PHACTR2	LUM	DDAH1	PGM5	SPRYD4	AC109927.1	MS4A6A
104	ADAMTS16	FAU	ZBED3-AS1	ITPR1	NELL1	VWC2	RUNX1
105	GRIK2	LGALS1	PRKAR2B	LDB3	PRR16	LLPH	SLC16A10
106	NUP107	ACTB	STAT3	FLNB	CYP1B1	POLA1	PAPSS2
107	ANXA1	COL6A1	CAPS2	NFASC	ATP10A	BSDC1	FMN1
108	AC061708.1	PCOLCE	RSRC2	COL4A2	FOXP1	CLEC20A	CCL3
109	TRHDE	RPL38	MMP19	HIF1A-AS3	CNPY2	PARP14	HBEGF
110	TERT	FABP4	ANKRD12	KCNMB1	NEMP1	ZDHHC14	SMAP2
111	TBCK	MT-ND5	AC107032.2	SPOCD1	SORCS2	AL078604.4	ANKH
112	ROR1	RPS10	MAP4	ACTN4	CLIC5	RETREG1	CREM
113	AC078880.2	SERF2	MEDAG	LTBP1	CNIH3	RASD1	KYNU
114	APBB2	EEF2	CIDEC	ID2	HGF	SPAG9	EGR3
115	ESR1	MT-ATP6	KHDRBS1	LINC01592	SLC38A4	PDPN	CCL4L2
116	NRK	BTF3	PDLIM3	AC090004.2	LUM	AL031599.1	CYTH4
117	KCNQ1OT1	RPS29	LINC02426	LINC01956	INHBA	CP	FOSB
118	ZFPM2-AS1	HSP90AB1	NCKAP5L	HIF1A	POU6F2	NAMPT	SLC18A2
119	COL6A6	NME2	PLIN1	AL031663.3	ZFHX4	CSRNP3	CSF2RA
120	PTPN11	EIF1	STOM	GLIS1	PEAK1	C3	CD163
121	STXBP5	MT-ND3	IGF1	ETV6	COL6A3	AC108721.2	MGAT5
122	KCNMB2-AS1	EEF1B2	PDE8B	MFGE8	SPON1	ADAP1	C5AR1
123	SLIT2	COX4I1	KIAA1217	FBXL22	EDIL3	AF165147.1	MALAT1
124	CIT	MMP2	PNPLA2	TPM4	PAWR	GAS7	CCDC141
125	AC090578.1	UBB	SIK3	NHSL2	MIR181A1HG	CCL3	RGL1
126	ZEB1	ARL6IP4	AQP7	PPP1R12B	TENM2	ANAPC1	PREX1
127	DOCK4	MT2A	MBNL2	AC005358.1	CLDN11	AC011287.1	RNF149
128	OPHN1	CEBPD	MAML2	PDE3A	SNRPF	DDX60L	AC100849.1
129	AC119674.1	COL6A2	SYDE2	CACNA2D3	NAB2	AK2	ADGRE2
130	STOX2	RPS21	KLF6	SH3GL3	AC083806.2	TMEM87B	LMNA
131	POSTN	SELENOP	SLC7A6	CD9	PTPN13	SS18	B4GALT1
132	TMEM132B	FSTL1	TNFAIP8	MBNL1	APOD	RSAD2	FGD4
133	AC090825.1	SLC25A6	ADAM17	AL450332.1	AVIL	GK-AS1	PIK3AP1
134	EBF3	IFITM3	VPS13D	RABGAP1	AC009055.1	SHMT2	FOS
135	AC005888.1	S100A11	SMOC1	NOTCH3	FRMD6	GCC2	LINC01374
136	AC108690.1	TIMP1	ERRFI1	ZNF208	AC021733.2	TNFSF10	ETV6
137	TRERF1	MT1X	SLC4A7	AIG1	COL8A2	AZIN2	IL6
138	CARMIL1	MGP	LAMC1	SPARCL1	AC010203.2	SH3KBP1	KCNMA1
139	CLIP1	RPL4	SOX6	P2RY14	ABCB1	PLEKHG1	SCN9A
140	NECTIN3-AS1	SSR4	NOS1	PDE4D	CS	TENT5A	REL
141	SNAP25	SERPINH1	ITPKC	SLC51B	TENM3	UTRN	SGK1
142	SVEP1	SFRP2	DDX21	GAPDH	ASPN	LINC01524	C1QB
143	PDZRN4	TMEM59	SRGAP1	PLCB4	YEATS4	RPS26	CCL2
144	C12orf49	RPL6	JMJD1C	RUSC2	LRP1	S100PBP	SLC11A1
145	AL356599.1	PABPC1	NRG1	FAXC	BAZ2A	AC068408.1	PFKFB3
146	CAND1	PFDN5	ATP10A	GALNT18	FRMD5	AL591043.2	LILRB5
147	DACH1	PPIB	ADIPOQ	PLPP4	CCDC80	TPST1	HIF1A
148	PLEKHA5	NPM1	ATG2B	GPATCH2L	AC022506.2	ATP2B4	SIK3
149	SGCG	GABARAP	KHDRBS3	AL353138.1	NCAM1	LAMA4	STX11
150	TMEM144	PPIA	AC024901.1	LINC01876	AC116345.1	AL606489.1	GNA13
151	GALNT13	MT-CO2	CCN1	DAB1	TTC4	VCAN	AP000331.1
152	ZNF536	CDK2AP1	GREB1L	JAG1	ZNF804A	OSBPL1A	TYMP
153	PEX3	IGFBP7	VPS37B	TBC1D1	F2R	APBB1IP	FAM49A
154	LONRF2	MIF	SZRD1	AF001548.2	OLFML2B	AC076968.2	MFSD1
155	FTX	DCN	NFATC1	TANC1	PAPPA	LINGO2	C9orf72
156	MED13L	MARCKS	FGF14	HSPG2	EIF4G3	GCH1	SYAP1
157	DKK 2.00	MFAP4	BCL2	LRIG1	ANKRD52	APOL6	RAPGEF1
158	ST6GALNAC3	GAPDH	PTPN13	ATP2B2	PAN2	WWC2	CD14
159	MECOM	YBX1	PIAS2	TNC	SGIP1	TSFM	TNFRSF1B
160	RPH3A	GSTP1	LINC02607	NIBAN1	CADPS2	SDK1	ZFP36
161	AL589693.1	MTRNR2L12	ADIPOR2	HEY2	SLC41A2	KLHL20	MS4A4A
162	AGTR1	MDK	SPEN	ILK	FIBIN	AC025423.1	PELI1
163	NHSL1	CFL1	C1orf52	CDC42EP3	MCC	AC078778.1	LCP1
164	MPHOSPH9	ZFP36	MARK1	AL050309.1	FHL2	CADPS	MAP3K8
165	KAZN	PFN1	AC002546.1	PTCHD4	RORB	MPZL1	ENPP3
166	ADAMTS19	PSAP	TRPM3	SPINT4	CASC18	ZFP36L2	SLC1A3
167	MEG8	PLAC9	TRIB1	ALDH1B1	PDGFC	LINC02100	EMP1
168	AC092958.1	LAPTM4A	ANO4	MPP7	AC007622.2	ELMO1	RAB20
169	SEC24D	LINC00632	PLIN5	AL365259.1	ARL 1.00	FUT8	ARHGAP22
170	PLPP3	DDIT3	CEP128	C5orf46	AC084364.3	COL12A1	ANO2
171	TBC1D32	ITGB1	SPSB1	AC016687.2	USP24	DDX60	SPRED1
172	ADD3	TSPAN31	ANK2	DANT2	GCLC	ISM1	THEMIS2
173	ENPEP	ATP5F1E	STAB2	CYTOR	ANGPT1	ZC3H6	GAB2
174	PDZRN3	S100A6	YAP1	COL4A1	NNMT	DISP3	SLC9A9
175	RNF150	SRP14	STX12	OXTR	SLAMF1	RPS4Y1	CYBB
176	CCT2	SELENOW	MIR100HG	WWOX	AKT3	FMO4	CYTH1
177	KANSL1	TRIL	AL136119.1	ITGA3	ERG	TLK1	C1QA
178	GASK1B	KCTD12	SAMD4A	CHRDL2	LINC00922	NR3C1	AKAP13
179	ARHGEF10	SFRP1	PPM1B	NID2	CACNB2	ABI3BP	RGS1
180	HECTD4	CLU	LINC02388	MIPOL1	SLC19A2	AL049828.2	IQGAP2
181	AL008633.1	HNRNPA1	SERPINE1	BEX1	TOX	TAC3	ADAM10
182	RALGPS2	CALM1	SOX5	SLC2A9	DYNC1I1	SCO2	ITGAX
183	KLF12	HLA-C	FOSL1	KANK2	AC098588.3	KMT2C	IL2RA
184	KCNMB2	TAGLN	AC128707.1	FRY	CXCL14	LINC02296	TEC
185	CEP85L	HLA-A	KPNA6	KCNN2	SEMA5A	SETX	FAM102B
186	MAPK10	OST4	AC020916.1	BICD1	SEPTIN11	ARHGEF3	ADAP2
187	EHBP1	TIMP2	PHLDA1	STAMBPL1	ATP5MC2	CD44	ANKRD44
188	GTDC1	ELOB	PSTPIP2	PCP4	NEBL	SLC35F5	KLF4
189	CBLB	EEF1D	GRB14	ASB2	FBN2	LINC00472	KLF2
190	KDM2B	CD99	ADAMTSL4-AS1	NLGN4X	FN1	HERC6	DISC1
191	FBN1	AC100797.1	C1QTNF1	TRPC4	SLC6A20	PHF3	TBC1D14
192	C1orf21	TUBA1B	EPG5	HIP1	SDS	AFAP1L1	CPVL
193	SDC2	GNAS	PLIN4	MALAT1	ATRNL1	MTERF1	FOXP1
194	LINC02147	TOMM7	PALMD	MAP4K5	ABI3BP	AC026124.2	AC069023.1
195	LINC02641	APOD	MAOA	PCA3	SPATS2	RDH10	VAV1
196	SLC16A12	NORAD	BMPER	TLN1	AC104041.1	MX1	PAG1
197	NCKAP5	MT-ND4L	LRRFIP1	MYO1E	LINC02823	AC124854.1	HLA-DPB1
198	LINC01278	RPLP2	L3MBTL4	AC068733.3	FBLN5	MED14OS	GPRIN3
199	NAA35	OAZ1	FZD4	RIN3	ATXN2	ETV1	CCNL1
